# Application of a novel haplotype-based scan for local adaptation to study high-altitude adaptation in rhesus macaques

**DOI:** 10.1101/2020.05.19.104380

**Authors:** Zachary A. Szpiech, Taylor E. Novak, Nick P. Bailey, Laurie S. Stevison

**Affiliations:** Department of Biology Pennsylvania State University University Park, PA 16801 USA; Institute for Computational and Data Sciences Pennsylvania State University University Park, PA 16801 USA; Department of Biological Sciences Auburn University Auburn, AL 36842, USA

**Keywords:** Adaptation, genome-scan, high-altitude, EGLN1, selection, macaque

## Abstract

When natural populations split and migrate to different environments, they may experience different selection pressures that can lead to local adaptation. To capture the genomic patterns of a local selective sweep, we develop XP-nSL, a genomic scan for local adaptation that compares haplotype patterns between two populations. We show that XP-nSL has power to detect ongoing and recently completed hard and soft sweeps, and we then apply this statistic to search for evidence of adaptation to high altitude in rhesus macaques. We analyze the whole genomes of 23 wild rhesus macaques captured at high altitude (mean altitude > 4000m above sea level) to 22 wild rhesus macaques captured at low altitude (mean altitude < 500m above sea level) and find evidence of local adaptation in the high-altitude population at or near 303 known genes and several unannotated regions. We find the strongest signal for adaptation at EGLN1, a classic target for convergent evolution in several species living in low oxygen environments. Furthermore, many of the 303 genes are involved in processes related to hypoxia, regulation of ROS, DNA damage repair, synaptic signaling, and metabolism. These results suggest that, beyond adapting via a beneficial mutation in one single gene, adaptation to high altitude in rhesus macaques is polygenic and spread across numerous important biological systems.

**Impact Summary:** When positive selection is ongoing or a beneficial mutation has recently fixed in a population, genetic diversity is reduced in the vicinity of the adaptive allele, and we expect to observe long homozygous haplotypes at high frequency. Here we develop a statistic that summarizes these expected patterns and compares between two populations in order to search for evidence of adaptation that may have occurred in one but not the other. We implement this statistic in a popular and easy-to-use software package, and then apply it to study adaptation to high altitude in rhesus macaques.

Extreme environments pose a challenge to life on multiple fronts. Very high-altitude environments are one such example, with low atmospheric oxygen, increased ultraviolet light exposure, harsh temperatures, and reduced nutrition availability. In spite of these challenges, many plants and animals, including humans, have genetically adapted to cope with these hardships. Here we study two populations of rhesus macaques, one living at high altitude and one living close to sea level. We apply our novel statistic to compare their haplotype patterns between them to search for evidence of genetic changes that are indicative of adaptation to their environment.

We find evidence for adaptation at a critical gene that helps control physiological response to low-oxygen, one that has been the target of repeated convergent evolution across many species. We also find evidence for positive selection across a range of traits, including metabolic and neurological. This work helps to explain the evolutionary history of the rhesus macaque and furthers our understanding about the ways organisms genetically adapt to high-altitude environments.
