## Supplementary material for "Application of a novel haplotype-based scan for local adaptation to study high-altitude adaptation in rhesus macaques": Table S1

### Sheet: Sheet1
Liu et al. 2018 ID	Population
C_rhe_39	High Altitude
C_rhe_40	High Altitude
C_rhe_41	High Altitude
C_rhe_42	High Altitude
C_rhe_43	High Altitude
C_rhe_44	High Altitude
C_rhe_45	High Altitude
C_rhe_46	High Altitude
C_rhe_47	High Altitude
C_rhe_48	High Altitude
C_rhe_49	High Altitude
C_rhe_50	High Altitude
C_rhe_51	High Altitude
C_rhe_52	High Altitude
C_rhe_53	High Altitude
C_rhe_54	High Altitude
C_rhe_55	High Altitude
C_rhe_56	High Altitude
C_rhe_57	High Altitude
C_rhe_58	High Altitude
C_rhe_59	High Altitude
C_rhe_60	High Altitude
C_rhe_61	High Altitude
C_rhe_6	Low Altitude
C_rhe_7	Low Altitude
C_rhe_8	Low Altitude
C_rhe_9	Low Altitude
C_rhe_10	Low Altitude
C_rhe_11	Low Altitude
C_rhe_12	Low Altitude
C_rhe_13	Low Altitude
C_rhe_14	Low Altitude
C_rhe_15	Low Altitude
C_rhe_16	Low Altitude
C_rhe_17	Low Altitude
C_rhe_18	Low Altitude
C_rhe_19	Low Altitude
C_rhe_20	Low Altitude
C_rhe_21	Low Altitude
C_rhe_27	Low Altitude
C_rhe_28	Low Altitude
C_rhe_29	Low Altitude
C_rhe_30	Low Altitude
C_rhe_31	Low Altitude
C_rhe_32	Low Altitude
