## Supplementary material for "Application of a novel haplotype-based scan for local adaptation to study high-altitude adaptation in rhesus macaques": Table S2

### Sheet: TableIntervals
id	bp_start	bp_end	interval	maxScore	maxScorePos	% > 2	genes
chr1-0	5900001	6000000	chr1:5900001-6000000	4.53	5989758	47.7	ENSMMUT00000053857.1;ENSMMUT00000060386.1;ENSMMUT00000060852.1
chr1-1	24000001	24100000	chr1:24000001-24100000	4.31	24047744	29.36	SYF2;RSRP1;ENSMMUT00000056213.1;ENSMMUT00000071656.1;TMEM50A
chr1-2	30900001	31000000	chr1:30900001-31000000	4.36	30918452	33.75	PTP4A2
chr1-3	32400001	32500000	chr1:32400001-32500000	4.52	32492395	29.7	ZNF362;A3GALT2;PHC2;ENSMMUT00000069738.1
chr1-4	60200001	60300000	chr1:60200001-60300000	3.83	60282020	24.66	ENSMMUT00000072574.1
chr1-5	61500001	61600000	chr1:61500001-61600000	3.95	61570822	27.3	PATJ
chr1-6	62200001	62300000	chr1:62200001-62300000	4.2	62240490	49.21	DOCK7;ANGPTL3
chr1-7	62300001	62400000	chr1:62300001-62400000	3.87	62329269	41.32	DOCK7;ANGPTL3
chr1-8	68300001	68400000	chr1:68300001-68400000	5.08	68389233	20.81	--
chr1-9	68400001	68500000	chr1:68400001-68500000	4	68439924	28.43	--
chr1-10	68500001	68600000	chr1:68500001-68600000	4.08	68548271	24.36	ENSMMUT00000010527.3;ENSMMUT00000058787.1;ENSMMUT00000057061.1
chr1-11	75700001	75800000	chr1:75700001-75800000	3.63	75708769	34.02	ACADM;RABGGTB;MSH4
chr1-12	75800001	75900000	chr1:75800001-75900000	3.63	75816877	37.1	MSH4
chr1-13	76000001	76100000	chr1:76000001-76100000	4.7	76019206	28.02	ENSMMUT00000066780.1;ST6GALNAC3
chr1-14	77000001	77100000	chr1:77000001-77100000	3.99	77040456	19.63	ST6GALNAC5;ENSMMUT00000061267.1;ENSMMUT00000055033.1
chr1-15	77400001	77500000	chr1:77400001-77500000	4.56	77437646	18.41	AK5;ENSMMUT00000028420.3;ENSMMUT00000055210.1
chr1-16	86400001	86500000	chr1:86400001-86500000	4.33	86416829	21.35	--
chr1-17	97000001	97100000	chr1:97000001-97100000	4.29	97049888	25.36	--
chr1-18	99500001	99600000	chr1:99500001-99600000	5.18	99522591	25.74	ENSMMUT00000011904.3;ENSMMUT00000011902.3
chr1-19	100900001	101000000	chr1:100900001-101000000	3.26	100980020	19.94	MFSD14A;SASS6
chr1-20	105500001	105600000	chr1:105500001-105600000	4.71	105518079	18.38	--
chr1-21	105600001	105700000	chr1:105600001-105700000	4.76	105631713	26.49	--
chr1-22	122000001	122100000	chr1:122000001-122100000	4.6	122031237	38.09	FMO5;CHD1L
chr1-23	134300001	134400000	chr1:134300001-134400000	3.8	134343083	18.95	APCS
chr1-24	138500001	138600000	chr1:138500001-138600000	3.91	138553870	27.36	--
chr1-25	142400001	142500000	chr1:142400001-142500000	4.79	142410030	19.8	TP53BP2;CAPN2
chr1-26	143400001	143500000	chr1:143400001-143500000	5.13	143433970	23.7	--
chr1-27	148600001	148700000	chr1:148600001-148700000	4.55	148622109	31.45	SPATA17
chr1-28	148700001	148800000	chr1:148700001-148800000	3.94	148768271	17.71	SPATA17
chr1-29	163300001	163400000	chr1:163300001-163400000	4.24	163392576	33.06	BTG2;ENSMMUT00000060866.1
chr1-30	167100001	167200000	chr1:167100001-167200000	3.78	167122593	36.41	--
chr1-31	177600001	177700000	chr1:177600001-177700000	4.52	177679239	24.03	--
chr1-32	183700001	183800000	chr1:183700001-183800000	4.11	183783974	25.66	NCF2;SMG7
chr1-33	183800001	183900000	chr1:183800001-183900000	3.7	183814212	23.35	SMG7;NMNAT2
chr1-34	188000001	188100000	chr1:188000001-188100000	4.17	188056938	39.37	AXDND1
chr1-35	193100001	193200000	chr1:193100001-193200000	3.45	193175122	31.76	RABGAP1L
chr1-36	194100001	194200000	chr1:194100001-194200000	3.97	194188858	20.75	TNFSF4;ENSMMUT00000027447.2
chr1-37	196400001	196500000	chr1:196400001-196500000	3.92	196449126	15.49	FMO2;ENSMMUT00000074784.1;ENSMMUT00000011129.3
chr1-38	197000001	197100000	chr1:197000001-197100000	4.37	197070139	26.81	GORAB
chr1-39	197100001	197200000	chr1:197100001-197200000	4.18	197186306	35.28	GORAB
chr1-40	207600001	207700000	chr1:207600001-207700000	6.55	207698003	77.39	EGLN1
chr1-41	207700001	207800000	chr1:207700001-207800000	6.36	207700558	23.89	TSNAX
chr1-42	220900001	221000000	chr1:220900001-221000000	3.92	220964415	26.48	ADSS;CATSPERE
chr1-43	223800001	223900000	chr1:223800001-223900000	4.43	223827892	48.37	ZNF124;ENSMMUT00000058831.1;ENSMMUT00000076862.1;ENSMMUT00000029925.3;ENSMMUT00000068017.1
chr2-0	5700001	5800000	chr2:5700001-5800000	4.63	5793888	19.29	ENSMMUT00000073922.1
chr2-1	11200001	11300000	chr2:11200001-11300000	4.23	11202172	17.36	--
chr2-2	24200001	24300000	chr2:24200001-24300000	4.15	24257125	19.33	--
chr2-3	39400001	39500000	chr2:39400001-39500000	3.77	39499089	19.61	ENSMMUT00000046940.2
chr2-4	42000001	42100000	chr2:42000001-42100000	4.77	42020854	36.81	ENSMMUT00000064454.1;STXBP5L
chr2-5	42200001	42300000	chr2:42200001-42300000	5.14	42202919	53.22	STXBP5L
chr2-6	42300001	42400000	chr2:42300001-42400000	4.86	42399775	81.62	STXBP5L
chr2-7	42400001	42500000	chr2:42400001-42500000	4.93	42404894	65.86	STXBP5L
chr2-8	42500001	42600000	chr2:42500001-42600000	5.42	42503675	29.54	STXBP5L
chr2-9	47000001	47100000	chr2:47000001-47100000	3.87	47045640	28.49	ROPN1B;SLC41A3
chr2-10	92700001	92800000	chr2:92700001-92800000	4.08	92727567	57.95	BSN
chr2-11	92800001	92900000	chr2:92800001-92900000	4.03	92834538	47.17	DAG1
chr2-12	111700001	111800000	chr2:111700001-111800000	3.99	111768926	61.8	--
chr2-13	111800001	111900000	chr2:111800001-111900000	4.1	111899968	33.72	--
chr2-14	111900001	112000000	chr2:111900001-112000000	3.86	111900620	32.89	--
chr2-15	112000001	112100000	chr2:112000001-112100000	4.02	112048692	38.97	ENSMMUT00000057756.1
chr2-16	112100001	112200000	chr2:112100001-112200000	4.19	112198717	46.2	DNAJC19;FXR1
chr2-17	120500001	120600000	chr2:120500001-120600000	3.65	120564139	20.29	SPATA16
chr2-18	120600001	120700000	chr2:120600001-120700000	4.27	120660555	27.58	SPATA16
chr2-19	129400001	129500000	chr2:129400001-129500000	3.45	129472067	16.08	--
chr2-20	144600001	144700000	chr2:144600001-144700000	3.92	144678094	20.95	VEPH1
chr2-21	156300001	156400000	chr2:156300001-156400000	4.87	156312286	23.49	--
chr2-22	164100001	164200000	chr2:164100001-164200000	4.16	164174483	27.52	--
chr2-23	164500001	164600000	chr2:164500001-164600000	3.75	164560716	20.68	--
chr2-24	177600001	177700000	chr2:177600001-177700000	4.71	177601060	36.66	--
chr2-25	180000001	180100000	chr2:180000001-180100000	3.83	180087897	22.95	UBE2E2
chr2-26	204500001	204600000	chr2:204500001-204600000	4.44	204515902	27.24	LRCH3;IQCG
chr3-0	6100001	6200000	chr3:6100001-6200000	3.99	6123283	16.89	--
chr3-1	46100001	46200000	chr3:46100001-46200000	4.89	46181836	38.88	AUTS2
chr3-2	46200001	46300000	chr3:46200001-46300000	4.33	46273330	34.03	AUTS2
chr3-3	48900001	49000000	chr3:48900001-49000000	3.93	48984315	21.84	ENSMMUT00000061093.1
chr3-4	65100001	65200000	chr3:65100001-65200000	3.85	65142842	21.93	STK17A;ENSMMUT00000078402.1;HECW1
chr3-5	99100001	99200000	chr3:99100001-99200000	5.54	99149273	78.18	--
chr3-6	99200001	99300000	chr3:99200001-99300000	4.82	99206996	18.44	--
chr3-7	99300001	99400000	chr3:99300001-99400000	3.98	99383036	24.72	--
chr3-8	99400001	99500000	chr3:99400001-99500000	5.07	99479268	24.09	--
chr3-9	100300001	100400000	chr3:100300001-100400000	4.84	100345452	26.36	--
chr3-10	102100001	102200000	chr3:102100001-102200000	3.82	102154804	26.07	--
chr3-11	103300001	103400000	chr3:103300001-103400000	5.3	103357717	48.1	CDK14
chr3-12	121200001	121300000	chr3:121200001-121300000	3.81	121226285	39.08	DYNC1I1
chr3-13	124400001	124500000	chr3:124400001-124500000	6.41	124470056	25.73	TRRAP;SMURF1
chr3-14	143100001	143200000	chr3:143100001-143200000	4.24	143184508	32.08	ENSMMUT00000064830.1;CFTR
chr3-15	145200001	145300000	chr3:145200001-145300000	3.89	145210563	34.78	--
chr3-16	181300001	181400000	chr3:181300001-181400000	4.3	181337609	20.13	PAXIP1;ENSMMUT00000056065.1;HTR5A
chr4-0	10200001	10300000	chr4:10200001-10300000	4.1	10267031	17.03	ENSMMUT00000070644.1
chr4-1	22900001	23000000	chr4:22900001-23000000	4.38	22959646	36.16	HDGFL1
chr4-2	31600001	31700000	chr4:31600001-31700000	4.01	31671796	19.3	GTF2H4;VARS2;SFTA2;ENSMMUT00000026170.3;ENSMMUT00000064459.1;ENSMMUT00000067987.1;MUC22
chr4-3	44600001	44700000	chr4:44600001-44700000	4.21	44664883	46.5	XPO5;POLH;GTPBP2
chr4-4	68200001	68300000	chr4:68200001-68300000	4.89	68267479	32.41	COL19A1
chr4-5	113800001	113900000	chr4:113800001-113900000	3.86	113887030	16.56	SYNE1
chr4-6	158300001	158400000	chr4:158300001-158400000	4.26	158386368	28.69	AK9
chr4-7	158900001	159000000	chr4:158900001-159000000	4	158968354	23.13	SESN1;ARMC2
chr4-8	164900001	165000000	chr4:164900001-165000000	3.33	164975314	22.74	--
chr5-0	7400001	7500000	chr5:7400001-7500000	4.77	7489361	20.95	--
chr5-1	15700001	15800000	chr5:15700001-15800000	4.13	15771312	27.89	ENSMMUT00000064630.1
chr5-2	25800001	25900000	chr5:25800001-25900000	4.49	25851768	24.49	RBPJ
chr5-3	42400001	42500000	chr5:42400001-42500000	4.17	42453521	28.56	ATP8A1
chr5-4	49500001	49600000	chr5:49500001-49600000	5.04	49552991	26.64	WDFY3
chr5-5	60400001	60500000	chr5:60400001-60500000	4.48	60448938	18.36	MTHFD2L;CXCL2
chr5-6	80300001	80400000	chr5:80300001-80400000	3.75	80337952	17.38	PDGFRA
chr5-7	82800001	82900000	chr5:82800001-82900000	4.47	82850717	30.6	DCUN1D4
chr5-8	85900001	86000000	chr5:85900001-86000000	3.6	85916649	19.49	DSPP
chr5-9	107200001	107300000	chr5:107200001-107300000	4.37	107222386	26.28	ENSMMUT00000012685.2
chr5-10	108600001	108700000	chr5:108600001-108700000	3.27	108600612	24.61	CASP6;PLA2G12A;ENSMMUT00000068052.1;ENSMMUT00000073395.1;ENSMMUT00000029865.3;ENSMMUT00000056140.1;ENSMMUT00000070686.1
chr5-11	118400001	118500000	chr5:118400001-118500000	3.66	118485712	20.38	PDE5A
chr5-12	121500001	121600000	chr5:121500001-121600000	4.73	121517643	22.56	IL21
chr5-13	135900001	136000000	chr5:135900001-136000000	3.96	135976588	30.66	--
chr5-14	153900001	154000000	chr5:153900001-154000000	4.04	153952739	22.55	--
chr5-15	166600001	166700000	chr5:166600001-166700000	3.9	166641995	23.72	ENSMMUT00000073587.1
chr5-16	187900001	188000000	chr5:187900001-188000000	3.54	187956320	17.99	--
chr5-17	188700001	188800000	chr5:188700001-188800000	4.58	188702528	18.59	--
chr6-0	12500001	12600000	chr6:12500001-12600000	4.25	12509746	37.8	--
chr6-1	13700001	13800000	chr6:13700001-13800000	4.15	13731777	18.05	--
chr6-2	19900001	20000000	chr6:19900001-20000000	3.78	19932702	19.53	CDH18
chr6-3	20200001	20300000	chr6:20200001-20300000	4.09	20200656	16.7	CDH18
chr6-4	30800001	30900000	chr6:30800001-30900000	3.99	30860154	18.43	--
chr6-5	37500001	37600000	chr6:37500001-37600000	3.44	37546849	42.69	CPLANE1
chr6-6	43600001	43700000	chr6:43600001-43700000	4.74	43689436	25.57	--
chr6-7	46200001	46300000	chr6:46200001-46300000	4.35	46265912	45.91	--
chr6-8	46300001	46400000	chr6:46300001-46400000	3.32	46367539	19.92	--
chr6-9	46800001	46900000	chr6:46800001-46900000	3.44	46831580	24.03	--
chr6-10	51300001	51400000	chr6:51300001-51400000	4.8	51352340	37.15	ENSMMUT00000032303.3;ENSMMUT00000041597.2
chr6-11	62000001	62100000	chr6:62000001-62100000	4.04	62096126	35.13	--
chr6-12	62200001	62300000	chr6:62200001-62300000	4.08	62248228	27.3	ENSMMUT00000056951.1
chr6-13	63700001	63800000	chr6:63700001-63800000	3.28	63758331	22.6	CENPK;PPWD1;TRIM23;ENSMMUT00000049729.2;TRAPPC13
chr6-14	64500001	64600000	chr6:64500001-64600000	4.43	64514673	25.97	--
chr6-15	70400001	70500000	chr6:70400001-70500000	4.05	70425329	20.46	ARHGEF28
chr6-16	90400001	90500000	chr6:90400001-90500000	3.77	90473103	34.94	--
chr6-17	99400001	99500000	chr6:99400001-99500000	4.35	99429386	21.71	SLCO4C1
chr6-18	102000001	102100000	chr6:102000001-102100000	3.61	102013931	25.72	ENSMMUT00000064741.1
chr6-19	103500001	103600000	chr6:103500001-103600000	3.55	103551635	23.13	--
chr6-20	139200001	139300000	chr6:139200001-139300000	3.89	139231032	37.35	PCDHGC5;DIAPH1
chr6-21	140200001	140300000	chr6:140200001-140300000	4.3	140206126	22.82	--
chr6-22	144500001	144600000	chr6:144500001-144600000	3.94	144538980	40.23	TCERG1;GPR151
chr6-23	154900001	155000000	chr6:154900001-155000000	4.25	154960578	17.76	SGCD
chr6-24	157100001	157200000	chr6:157100001-157200000	5.14	157191786	21.26	EBF1
chr6-25	169200001	169300000	chr6:169200001-169300000	3.8	169298300	25.06	RANBP17;ENSMMUT00000005291.2
chr6-26	172300001	172400000	chr6:172300001-172400000	4.8	172340365	26.99	NSG2
chr7-0	2300001	2400000	chr7:2300001-2400000	3.96	2308291	18.96	UBE3A
chr7-1	21200001	21300000	chr7:21200001-21300000	3.84	21252593	26.42	TERB2
chr7-2	26900001	27000000	chr7:26900001-27000000	3.81	26997932	33.37	TRPM7;ENSMMUT00000071137.1
chr7-3	28400001	28500000	chr7:28400001-28500000	4.18	28447899	43.38	ENSMMUT00000040566.2
chr7-4	54700001	54800000	chr7:54700001-54800000	3.63	54796807	33.69	PEAK1
chr7-5	54800001	54900000	chr7:54800001-54900000	3.91	54877555	51.27	HMG20A
chr7-6	64100001	64200000	chr7:64100001-64200000	3.8	64173441	17	AGBL1
chr7-7	96400001	96500000	chr7:96400001-96500000	4.54	96417009	73.86	FAM177A1;PPP2R3C
chr7-8	96500001	96600000	chr7:96500001-96600000	4.59	96592374	49.51	PPP2R3C;ENSMMUT00000039911.2;ENSMMUT00000027928.3
chr7-9	96800001	96900000	chr7:96800001-96900000	3.77	96878944	26.44	NFKBIA;ENSMMUT00000059549.1
chr7-10	99700001	99800000	chr7:99700001-99800000	4.34	99747294	30.35	--
chr7-11	120100001	120200000	chr7:120100001-120200000	5.86	120128011	46.61	ARMH4;ACTR10
chr7-12	120400001	120500000	chr7:120400001-120500000	4.49	120467472	62.54	KIAA0586;ENSMMUT00000059161.1
chr7-13	125900001	126000000	chr7:125900001-126000000	3.82	125933824	17.7	SYNE2
chr7-14	153000001	153100000	chr7:153000001-153100000	4.88	153050760	24.55	RPS6KA5
chr8-0	700001	800000	chr8:700001-800000	4.19	771755	20.79	ERICH1
chr8-1	7200001	7300000	chr8:7200001-7300000	5.04	7211883	37.05	ENSMMUT00000025231.3;ENSMMUT00000053700.1
chr8-2	13500001	13600000	chr8:13500001-13600000	3.67	13556583	34.92	--
chr8-3	31700001	31800000	chr8:31700001-31800000	4.11	31750950	24.08	ENSMMUT00000057190.1;NRG1
chr8-4	34600001	34700000	chr8:34600001-34700000	3.76	34674834	17.46	--
chr8-5	58100001	58200000	chr8:58100001-58200000	4.04	58129983	45.53	--
chr8-6	62500001	62600000	chr8:62500001-62600000	4	62522072	34.77	--
chr8-7	70400001	70500000	chr8:70400001-70500000	4.22	70406517	17.92	--
chr8-8	86800001	86900000	chr8:86800001-86900000	3.98	86848207	17.46	--
chr8-9	89600001	89700000	chr8:89600001-89700000	4.4	89683090	25.5	PIP4P2;LRRC69
chr8-10	100900001	101000000	chr8:100900001-101000000	3.22	100986116	24.94	RRM2B;UBR5
chr8-11	112000001	112100000	chr8:112000001-112100000	4.25	112078797	55.16	CSMD3
chr8-12	123500001	123600000	chr8:123500001-123600000	4.87	123569762	29.29	--
chr8-13	142700001	142800000	chr8:142700001-142800000	4.06	142704651	41.58	ENSMMUT00000078584.1
chr9-0	200001	300000	chr9:200001-300000	4.17	296575	19.43	DIP2C
chr9-1	2300001	2400000	chr9:2300001-2400000	4.73	2379370	21.39	--
chr9-2	16400001	16500000	chr9:16400001-16500000	4.07	16458688	18.82	--
chr9-3	42200001	42300000	chr9:42200001-42300000	4.59	42206338	15.48	PTPN20;ENSMMUT00000073062.1;FRMPD2
chr9-4	46200001	46300000	chr9:46200001-46300000	4.45	46279174	23.34	GRID1
chr9-5	46700001	46800000	chr9:46700001-46800000	5.73	46768231	36.31	GRID1
chr9-6	46800001	46900000	chr9:46800001-46900000	3.4	46851437	26.99	--
chr9-7	59400001	59500000	chr9:59400001-59500000	3.91	59494901	27.81	OIT3;MCU
chr9-8	59500001	59600000	chr9:59500001-59600000	4.32	59534555	33.65	MCU
chr9-9	90300001	90400000	chr9:90300001-90400000	4.4	90344286	17.83	CYP2C9;CYP2C8;ENSMMUT00000076370.1;CYP2C93
chr9-10	94000001	94100000	chr9:94000001-94100000	4.11	94096273	24.91	HPSE2
chr9-11	95300001	95400000	chr9:95300001-95400000	3.73	95356097	20.81	COX15;ABCC2
chr9-12	99100001	99200000	chr9:99100001-99200000	4.29	99117853	50.41	PCGF6;TAF5;ATP5MD
chr9-13	111800001	111900000	chr9:111800001-111900000	5.43	111843470	33.61	--
chr10-0	34100001	34200000	chr10:34100001-34200000	4.32	34125912	32.53	FKBP1A;ENSMMUT00000071923.1
chr10-1	34300001	34400000	chr10:34300001-34400000	3.97	34359336	28.59	SIRPB1;ENSMMUT00000025964.3
chr10-2	46700001	46800000	chr10:46700001-46800000	3.79	46745128	37.42	ENSMMUT00000066763.1
chr10-3	47100001	47200000	chr10:47100001-47200000	3.22	47126225	25.82	SEL1L2;MACROD2
chr10-4	47200001	47300000	chr10:47200001-47300000	3.91	47273993	24.37	MACROD2
chr10-5	47300001	47400000	chr10:47300001-47400000	4.64	47378838	36.6	MACROD2
chr10-6	54200001	54300000	chr10:54200001-54300000	4.68	54270536	25.59	KIZ
chr10-7	63900001	64000000	chr10:63900001-64000000	4.32	63989540	15.81	ENSMMUT00000021304.3;ENSMMUT00000010392.2;ENSMMUT00000075957.1
chr10-8	69700001	69800000	chr10:69700001-69800000	4.89	69746795	76.6	PITPNB;ENSMMUT00000079195.1;TTC28
chr10-9	69800001	69900000	chr10:69800001-69900000	4.16	69812120	54.28	TTC28
chr10-10	69900001	70000000	chr10:69900001-70000000	3.72	69945941	58.46	TTC28
chr10-11	70000001	70100000	chr10:70000001-70100000	4.58	70074216	57.18	TTC28
chr10-12	70100001	70200000	chr10:70100001-70200000	3.52	70104637	46.46	TTC28
chr10-13	70400001	70500000	chr10:70400001-70500000	3.69	70456850	70.24	TTC28
chr10-14	74800001	74900000	chr10:74800001-74900000	4.58	74830506	18	SYN3
chr11-0	16100001	16200000	chr11:16100001-16200000	3.52	16100921	16.53	PTPRO
chr11-1	23800001	23900000	chr11:23800001-23900000	4.58	23826540	26.38	--
chr11-2	103500001	103600000	chr11:103500001-103600000	4.58	103504908	26.1	STAB2
chr11-3	112900001	113000000	chr11:112900001-113000000	3.74	112966485	23.85	RPH3A;OAS1;OAS3
chr12-0	15000001	15100000	chr12:15000001-15100000	3.71	15055054	16.76	--
chr12-1	26500001	26600000	chr12:26500001-26600000	4.3	26598458	39.18	ENSMMUT00000067478.1;LRP1B
chr12-2	33200001	33300000	chr12:33200001-33300000	4.92	33206191	17.45	--
chr12-3	49300001	49400000	chr12:49300001-49400000	3.39	49362741	19.97	--
chr12-4	49400001	49500000	chr12:49400001-49500000	4.16	49421515	33.43	--
chr12-5	50700001	50800000	chr12:50700001-50800000	3.73	50799721	38.49	ENSMMUT00000062455.1;ENSMMUT00000019220.3
chr12-6	52800001	52900000	chr12:52800001-52900000	3.64	52859783	16.69	TTC21B
chr12-7	81900001	82000000	chr12:81900001-82000000	4.4	81955996	30.8	ENSMMUT00000049185.2;AOX1
chr12-8	84600001	84700000	chr12:84600001-84700000	4.67	84603285	26.52	CARF;NBEAL1
chr12-9	92900001	93000000	chr12:92900001-93000000	4.08	92958411	18.8	--
chr13-0	4900001	5000000	chr13:4900001-5000000	4.96	4937675	27.74	--
chr13-1	14600001	14700000	chr13:14600001-14700000	4.02	14648537	19.05	ENSMMUT00000071097.1;FAM84A
chr13-2	33700001	33800000	chr13:33700001-33800000	3.17	33768126	19.97	LTBP1
chr13-3	49800001	49900000	chr13:49800001-49900000	4.4	49865885	30.45	FSHR
chr13-4	50100001	50200000	chr13:50100001-50200000	5.47	50144194	29.41	--
chr13-5	54200001	54300000	chr13:54200001-54300000	5.08	54233695	17.4	--
chr13-6	64300001	64400000	chr13:64300001-64400000	4.18	64308258	74.01	WDPCP
chr13-7	64400001	64500000	chr13:64400001-64500000	3.89	64422061	43.92	WDPCP;MDH1;ENSMMUT00000070474.1
chr13-8	65500001	65600000	chr13:65500001-65600000	4.43	65574105	26.39	SERTAD2;ENSMMUT00000020851.3
chr13-9	83200001	83300000	chr13:83200001-83300000	5.24	83261357	35.13	ENSMMUT00000072296.1
chr13-10	85200001	85300000	chr13:85200001-85300000	4.6	85290691	36.02	--
chr13-11	97200001	97300000	chr13:97200001-97300000	4.52	97251450	18.03	MAP4K4
chr13-12	103500001	103600000	chr13:103500001-103600000	3.24	103577026	45.81	--
chr14-0	10000001	10100000	chr14:10000001-10100000	4.31	10060012	23.3	--
chr14-1	14900001	15000000	chr14:14900001-15000000	4.38	14927414	21.24	FAM111B;ENSMMUT00000055872.1;GLYATL1B
chr14-2	15500001	15600000	chr14:15500001-15600000	3.71	15570167	19.45	--
chr14-3	34800001	34900000	chr14:34800001-34900000	4	34817415	31.96	ENSMMUT00000009571.2;ENSMMUT00000044059.2
chr14-4	46800001	46900000	chr14:46800001-46900000	3.72	46829358	25.97	--
chr14-5	60800001	60900000	chr14:60800001-60900000	6.12	60866521	17.09	OR52E5
chr14-6	120900001	121000000	chr14:120900001-121000000	4.12	120997812	23.22	--
chr15-0	16600001	16700000	chr15:16600001-16700000	4.13	16613392	57.14	OR1J4
chr15-1	26600001	26700000	chr15:26600001-26700000	5.55	26678556	31.67	SNX30;INIP
chr15-2	31000001	31100000	chr15:31000001-31100000	4.08	31030680	21.92	ENSMMUT00000077865.1
chr15-3	37500001	37600000	chr15:37500001-37600000	3.39	37554575	19.2	--
chr15-4	57300001	57400000	chr15:57300001-57400000	4.64	57361102	25.6	ENSMMUT00000048504.2
chr15-5	69200001	69300000	chr15:69200001-69300000	4.49	69281116	19.31	FREM1;CER1;ZDHHC21;ENSMMUT00000046206.2
chr15-6	84900001	85000000	chr15:84900001-85000000	4.05	84929314	20.38	FAM122A
chr15-7	107100001	107200000	chr15:107100001-107200000	4.23	107169026	16.83	--
chr16-0	41300001	41400000	chr16:41300001-41400000	4.5	41368647	35.4	mml-mir-10a;HOXB3;HOXB1
chr16-1	43300001	43400000	chr16:43300001-43400000	4.9	43388814	52.44	NPEPPS;ACACA;ENSMMUT00000041662.2
chr16-2	46100001	46200000	chr16:46100001-46200000	4.56	46180921	45.5	WIPF2;CDC6;RARA;GJD3
chr16-3	62200001	62300000	chr16:62200001-62300000	4.27	62271869	20.97	ABCA8
chr17-0	11600001	11700000	chr17:11600001-11700000	4.35	11646934	28.95	FRY
chr17-1	43900001	44000000	chr17:43900001-44000000	4.09	43953815	18.45	--
chr17-2	55900001	56000000	chr17:55900001-56000000	4.18	55972122	22.69	--
chr17-3	69400001	69500000	chr17:69400001-69500000	4.77	69473203	19.96	ENSMMUT00000062813.1;ENSMMUT00000066875.1
chr17-4	88600001	88700000	chr17:88600001-88700000	3.53	88695036	20.49	--
chr18-0	16200001	16300000	chr18:16200001-16300000	4.23	16212531	18.83	--
chr18-1	20600001	20700000	chr18:20600001-20700000	5.37	20673969	62.42	RNF138
chr18-2	28100001	28200000	chr18:28100001-28200000	4.59	28134633	24.29	ENSMMUT00000073691.1
chr18-3	29700001	29800000	chr18:29700001-29800000	3.91	29737445	20.32	--
chr18-4	32100001	32200000	chr18:32100001-32200000	4.5	32137784	23.03	SYT4
chr18-5	34100001	34200000	chr18:34100001-34200000	6.31	34117106	25.38	ENSMMUT00000071071.1
chr18-6	35400001	35500000	chr18:35400001-35500000	4.1	35467365	24.2	RNF165;ENSMMUT00000024248.2;ENSMMUT00000024253.3;ENSMMUT00000024252.3;ENSMMUT00000024247.2;ENSMMUT00000055907.1
chr18-7	43100001	43200000	chr18:43100001-43200000	4.2	43159070	17.92	--
chr18-8	50100001	50200000	chr18:50100001-50200000	4.25	50149182	19.57	--
chr18-9	52000001	52100000	chr18:52000001-52100000	5.01	52028308	25.08	ENSMMUT00000045496.2;ZCCHC2
chr18-10	53300001	53400000	chr18:53300001-53400000	4.51	53367613	28.6	SERPINB11;SERPINB7
chr18-11	57800001	57900000	chr18:57800001-57900000	4.78	57867153	23.11	--
chr18-12	57900001	58000000	chr18:57900001-58000000	4.37	57944625	17.23	--
chr19-0	35300001	35400000	chr19:35300001-35400000	5.25	35338564	43.52	ENSMMUT00000074326.1;LGALS16;ENSMMUT00000007391.3;LGALS13
chr19-1	51200001	51300000	chr19:51200001-51300000	5.75	51277475	47.87	ZNF329;ENSMMUT00000070489.1;ZSCAN18;ENSMMUT00000053559.1;ZNF135
chr20-0	3500001	3600000	chr20:3500001-3600000	4.95	3549930	36.79	NAA60;ZNF597;ZNF174;ZSCAN32;OR2C1
chr20-1	10900001	11000000	chr20:10900001-11000000	4.66	10931000	23.65	CIITA;ENSMMUT00000009129.3;CLEC16A
chr20-2	30200001	30300000	chr20:30200001-30300000	4.81	30242272	26.25	ENSMMUT00000049476.2;ENSMMUT00000028633.3
chr20-3	71500001	71600000	chr20:71500001-71600000	4.97	71546781	19.95	--
